# DNA supercoiling links transcription and chromatin architecture during human stem cell differentiation

**DOI:** 10.64898/2026.02.12.705511

**Authors:** Consuelo Perez, Pierre Murat, Andrew Zeller, Kim C. Liu, Alastair Crisp, Julian E. Sale

**Affiliations:** Division of Protein & Nucleic Acid Chemistry, Medical Research Council Laboratory of Molecular Biology, Francis Crick Avenue, Cambridge, CB2 0QH, UK

**Author notes:** Current address: Wellcome Sanger Institute, Wellcome Trust Genome Campus, Hinxton, CB10 1RQ, UK. Joint first authors (Consuelo Perez, Pierre Murat).

## Abstract

Transcription imposes torsional stress on chromatin, leading to over– or under-winding of the DNA helix. Yet, how supercoiling evolves during dynamic changes in gene expression, and how it influences three-dimensional chromatin contacts in the densely packed human genome, remains unclear. Here, we map genome-wide negative supercoiling and chromatin interactions at high resolution in human embryonic stem cells, using the transcriptional changes that drive differentiation to explore their interplay at multiple scales. We demonstrate that gene activation increases negative supercoiling despite enhanced topoisomerase recruitment. Moreover, elevated negative supercoiling correlates with increased DNA contacts within domains at multiple scales, from genes to topologically associating domains, consistent with transcription-generated torsional stress enhancing contact frequency. Thus, negative supercoiling likely contributes to the genome architectural remodelling that accompanies the execution of developmental programs.
