## Supplementary material for "DNA supercoiling links transcription and chromatin architecture during human stem cell differentiation": Table S1

gene.id	gene.symbol	variance	mean_logCPM
ENSG00000164736	SOX17	17.3343512	4.454412816
ENSG00000197406	DIO3	16.77761362	4.574891952
ENSG00000120937	NPPB	15.51843388	4.222016493
ENSG00000258498	DIO3OS	14.7452458	2.21978997
ENSG00000198336	MYL4	14.59682093	1.772791998
ENSG00000198796	ALPK2	13.32074763	3.873795263
ENSG00000106038	EVX1	13.01027552	4.673431218
ENSG00000170373	CST1	12.82299106	0.104519661
ENSG00000189056	RELN	12.57283417	4.263719897
ENSG00000106631	MYL7	12.53332332	2.026038755
ENSG00000148677	ANKRD1	12.38247199	3.953212083
ENSG00000186340	THBS2	12.35463127	3.344954213
ENSG00000134121	CHL1	12.33138554	3.425406308
ENSG00000178568	ERBB4	12.25522906	4.630415909
ENSG00000147869	CER1	12.24728135	8.784819009
ENSG00000253405	EVX1-AS	12.20584127	3.224246652
ENSG00000141448	GATA6	12.00233394	6.115112686
ENSG00000158815	FGF17	11.92858114	7.019447535
ENSG00000203805	PLPP4	11.62665844	1.837576588
ENSG00000075388	FGF4	11.40469272	2.567895986
ENSG00000016082	ISL1	11.26963123	1.478052147
ENSG00000136574	GATA4	11.24332783	5.608581719
ENSG00000121966	CXCR4	11.17683727	3.372019317
ENSG00000266010	GATA6-AS1	11.05129037	3.509535205
ENSG00000173673	HES3	10.94539267	-1.005080612
ENSG00000175426	PCSK1	10.92376267	1.274160136
ENSG00000118137	APOA1	10.85400406	-0.708606412
ENSG00000107984	DKK1	10.77540202	4.601021108
ENSG00000163508	EOMES	10.68535242	7.992842856
ENSG00000204335	SP5	10.36604135	4.265960008
ENSG00000041982	TNC	10.35787123	5.752858128
ENSG00000057657	PRDM1	10.15687077	4.034740626
ENSG00000120279	MYCT1	10.00274604	1.715588214
ENSG00000168830	HTR1E	9.916914223	0.552994762
ENSG00000136110	CNMD	9.915042031	2.093129086
ENSG00000164458	TBXT	9.810365654	3.366443628
ENSG00000236384	LINC00479	9.767152287	0.955053838
ENSG00000135898	GPR55	9.741791256	-0.02862005
ENSG00000112077	RHAG	9.715850459	0.792119198
ENSG00000147883	CDKN2B	9.57668089	1.852014781
ENSG00000189431	RASSF10	9.481976985	2.795733465
ENSG00000113196	HAND1	9.474420032	2.664409859
ENSG00000157765	SLC34A2	9.470735195	3.111241329
ENSG00000120149	MSX2	9.387108032	4.712714958
ENSG00000248131	LINC01194	9.375322678	0.486614994
ENSG00000182798	MAGEB17	9.37328666	3.844212954
ENSG00000134817	APLNR	9.364769579	5.773619242
ENSG00000180875	GREM2	9.361198121	3.205387715
ENSG00000250361	GYPB	9.343860393	-0.224068294
ENSG00000110799	VWF	9.285749672	3.007565463
ENSG00000120949	TNFRSF8	9.270299963	1.115137497
ENSG00000249487	LINC01586	9.264303754	0.319883003
ENSG00000132259	CNGA4	9.256562004	0.22736718
ENSG00000112183	RBM24	9.188067337	3.342483758
ENSG00000120156	TEK	9.168524661	1.773130609
ENSG00000138119	MYOF	9.165849943	4.090371547
ENSG00000115461	IGFBP5	9.011202692	3.15743476
ENSG00000116729	WLS	9.009314008	7.166976556
ENSG00000248329	APELA	8.92452362	1.012251681
ENSG00000107611	CUBN	8.914584929	2.033996841
ENSG00000243709	LEFTY1	8.856921147	1.639281366
ENSG00000159167	STC1	8.838611895	5.332386275
ENSG00000134443	GRP	8.827336499	0.894851721
ENSG00000163132	MSX1	8.774798596	2.973150624
ENSG00000177468	OLIG3	8.644056322	-0.868691807
ENSG00000113532	ST8SIA4	8.6348216	5.358966928
ENSG00000110148	CCKBR	8.519365276	4.24203781
ENSG00000114854	TNNC1	8.390004473	0.777718181
ENSG00000256995	LINC02955	8.305169729	0.697644161
ENSG00000124839	RAB17	8.294167254	1.461427461
ENSG00000275896	PRSS2	8.268802839	-0.884016449
ENSG00000259974	LINC00261	8.188060838	3.265284248
ENSG00000185155	MIXL1	8.167628066	8.014744582
ENSG00000164619	BMPER	8.135991245	3.837511202
ENSG00000143171	RXRG	8.125877397	1.748844564
ENSG00000169297	NR0B1	8.120465976	-0.831120677
ENSG00000185269	NOTUM	7.985822207	3.2525164
ENSG00000074527	NTN4	7.934881927	4.41702231
ENSG00000135111	TBX3	7.861717881	5.737822242
ENSG00000113722	CDX1	7.860976371	-1.596664822
ENSG00000222033	LINC01124	7.84123828	1.454147287
ENSG00000164076	CAMKV	7.774759541	2.168333768
ENSG00000145934	TENM2	7.719181846	4.520633755
ENSG00000197465	GYPE	7.713665507	-0.245582053
ENSG00000115085	ZAP70	7.68311387	1.017973968
ENSG00000154556	SORBS2	7.641324391	2.415034566
ENSG00000188643	S100A16	7.542314204	1.958603622
ENSG00000105605	CACNG7	7.514756461	0.340137728
ENSG00000158258	CLSTN2	7.434869404	3.973359919
ENSG00000122254	HS3ST2	7.432084439	0.838467422
ENSG00000198400	NTRK1	7.391927182	0.626953641
ENSG00000104371	DKK4	7.379134239	3.116865563
ENSG00000076356	PLXNA2	7.375476489	6.903248019
ENSG00000128253	RFPL2	7.320328123	2.598714632
ENSG00000180347	ITPRID1	7.303396382	-1.340714063
ENSG00000224557	HLA-DPB2	7.280402558	0.208999935
ENSG00000103241	FOXF1	7.271938716	1.812420375
ENSG00000130234	ACE2	7.27036088	-0.300583751
ENSG00000139329	LUM	7.211496487	-0.809729901
ENSG00000171587	DSCAM	7.184902647	1.810450925
ENSG00000230316	FEZF1-AS1	7.117886259	0.349558377
ENSG00000254656	RTL1	7.082848237	-0.605374094
ENSG00000165757	JCAD	7.061551598	4.80266406
ENSG00000139508	SLC46A3	7.040134038	2.288824104
ENSG00000139292	LGR5	7.039803834	4.213723854
ENSG00000048540	LMO3	7.035520143	1.001728251
ENSG00000138449	SLC40A1	6.991915052	1.099406835
ENSG00000117091	CD48	6.989363897	2.931673823
ENSG00000197993	KEL	6.962630393	2.451429421
ENSG00000179023	KLHDC7A	6.954341918	0.850744585
ENSG00000166292	TMEM100	6.953154936	-0.921044442
ENSG00000171956	FOXB1	6.94938435	0.946730371
ENSG00000146674	IGFBP3	6.930932061	3.552469168
ENSG00000102312	PORCN	6.918692079	4.633921728
ENSG00000184302	SIX6	6.915947697	0.145184595
ENSG00000145708	CRHBP	6.892423107	-1.137633795
ENSG00000180828	BHLHE22	6.884230217	1.312980728
ENSG00000232301	LNCPRESS1	6.842128591	0.977803348
ENSG00000128683	GAD1	6.818742571	4.688323324
ENSG00000004948	CALCR	6.794021739	2.965480097
ENSG00000158270	COLEC12	6.782800002	5.88425821
ENSG00000174640	SLCO2A1	6.706496053	5.467245934
ENSG00000238178	MAGEB17-AS1	6.691991785	4.104381736
ENSG00000152578	GRIA4	6.639118611	0.273000651
ENSG00000128284	APOL3	6.634753582	0.337083159
ENSG00000134595	SOX3	6.625355428	0.431337609
ENSG00000196092	PAX5	6.620265482	1.378157913
ENSG00000133107	TRPC4	6.583272105	1.442695648
ENSG00000134207	SYT6	6.576066109	2.76516815
ENSG00000013619	MAMLD1	6.564037033	2.489704787
ENSG00000197408	CYP2B6	6.555842731	-0.075252864
ENSG00000181449	SOX2	6.555785009	3.910484581
ENSG00000254934	LINC00678	6.550694684	3.287141542
ENSG00000164393	ADGRF2P	6.541307695	0.407489968
ENSG00000166823	MESP1	6.531123009	0.516337669
ENSG00000172137	CALB2	6.514625783	-0.219500298
ENSG00000081479	LRP2	6.502143973	1.037679481
ENSG00000215009	ACSM4	6.499701909	-0.747912199
ENSG00000249152	LNCPRESS2	6.487623501	0.20485101
ENSG00000099250	NRP1	6.467782689	5.23866717
ENSG00000144476	ACKR3	6.462337063	3.865016596
ENSG00000196116	TDRD7	6.417967603	4.273693576
ENSG00000253230	MIR124-1HG	6.408908471	0.468393678
ENSG00000204121	ECEL1P1	6.400260467	-1.409506285
ENSG00000178033	CALHM5	6.368999484	0.400299701
ENSG00000163032	VSNL1	6.366501596	2.069200366
ENSG00000145536	ADAMTS16	6.360440691	1.146205043
ENSG00000083067	TRPM3	6.353795831	2.145518642
ENSG00000275410	HNF1B	6.351476321	0.230225196
ENSG00000049089	COL9A2	6.348405706	6.064999187
ENSG00000204531	POU5F1	6.327744987	6.799209259
ENSG00000141052	MYOCD	6.324814111	3.547514918
ENSG00000273706	LHX1	6.312567565	5.866321154
ENSG00000143248	RGS5	6.295526587	4.135367182
ENSG00000115594	IL1R1	6.282817803	1.649031965
ENSG00000184564	SLITRK6	6.259291914	-0.295132909
ENSG00000135480	KRT7	6.254714143	-1.277264625
ENSG00000154162	CDH12	6.231870738	0.209366199
ENSG00000146374	RSPO3	6.210745065	2.369953426
ENSG00000183378	OVCH2	6.210420214	0.872799672
ENSG00000169432	SCN9A	6.19102975	0.819311502
ENSG00000159388	BTG2	6.190666643	4.743495965
ENSG00000196218	RYR1	6.16131009	1.075857137
ENSG00000179046	TRIML2	6.152767222	2.415467645
ENSG00000138650	PCDH10	6.134824781	7.146847022
ENSG00000170381	SEMA3E	6.115999582	5.069117492
ENSG00000095596	CYP26A1	6.095854421	7.231497244
ENSG00000145681	HAPLN1	6.071531756	4.129597369
ENSG00000136630	HLX	6.064750239	1.022718667
ENSG00000074370	ATP2A3	6.058040873	1.65788182
ENSG00000146352	CLVS2	6.053329076	2.722067737
ENSG00000164741	DLC1	6.041089926	6.104059256
ENSG00000157150	TIMP4	6.034528957	-0.139444495
ENSG00000254377	MIR124-2HG	6.024311714	0.873968568
ENSG00000140873	ADAMTS18	6.02003553	0.85047655
ENSG00000128714	HOXD13	5.996622299	0.185847492
ENSG00000182836	PLCXD3	5.95889988	1.985063061
ENSG00000203867	RBM20	5.95331772	3.176803198
ENSG00000177508	IRX3	5.939721225	2.001088004
ENSG00000131203	IDO1	5.939267145	-0.998078534
ENSG00000265107	GJA5	5.932163201	-0.692864886
ENSG00000069011	PITX1	5.925017805	-0.521378992
ENSG00000204711	CFAP95	5.924593692	0.699207736
ENSG00000205038	PKHD1L1	5.917331262	0.373716523
ENSG00000125144	MT1G	5.867920816	-1.054740524
ENSG00000120875	DUSP4	5.865872491	6.105639841
ENSG00000113356	POLR3G	5.864689177	4.888886772
ENSG00000197308	GATA3-AS1	5.852118449	1.025869526
ENSG00000196767	POU3F4	5.848042328	0.477072252
ENSG00000150551	LYPD1	5.8479531	3.59158801
ENSG00000187193	MT1X	5.846169683	0.814886658
ENSG00000196932	TMEM26	5.845363441	-1.718693069
ENSG00000164122	ASB5	5.845097875	-0.4715252
ENSG00000143768	LEFTY2	5.839839982	1.874175586
ENSG00000229221	HNRNPA1P66	5.822435419	0.497227854
ENSG00000146250	PRSS35	5.811398138	4.339020925
ENSG00000133106	EPSTI1	5.809601406	2.206783181
ENSG00000197977	ELOVL2	5.805434118	3.736548756
ENSG00000175206	NPPA	5.803204451	1.797636489
ENSG00000143995	MEIS1	5.800086283	1.104242092
ENSG00000128849	CGNL1	5.798521838	7.130510222
ENSG00000115380	EFEMP1	5.777891717	2.709390563
ENSG00000169715	MT1E	5.774001428	0.049613691
ENSG00000125872	LRRN4	5.749042662	0.448147114
ENSG00000107485	GATA3	5.721513401	4.403990093
ENSG00000125285	SOX21	5.704622074	2.27277693
ENSG00000228252	COL6A4P2	5.698100596	2.166671187
ENSG00000148053	NTRK2	5.676144165	-0.614115087
ENSG00000204262	COL5A2	5.651997962	9.084256483
ENSG00000089116	LHX5	5.649645028	-0.031879256
ENSG00000137573	SULF1	5.631517823	2.674364178
ENSG00000164379	FOXQ1	5.622390755	0.411069843
ENSG00000136535	TBR1	5.581891906	0.821626762
ENSG00000154096	THY1	5.579628483	4.346168931
ENSG00000183840	GPR39	5.579289191	3.311538442
ENSG00000091879	ANGPT2	5.568434237	3.528064564
ENSG00000155846	PPARGC1B	5.56031831	3.193195361
ENSG00000263873	THY1-AS1	5.555300779	2.729872792
ENSG00000162344	FGF19	5.552545283	3.577735438
ENSG00000149201	CCDC81	5.52536132	1.349136448
ENSG00000182866	LCK	5.509278407	0.981288475
ENSG00000135046	ANXA1	5.508347167	0.657240489
ENSG00000138061	CYP1B1	5.507106797	4.117638625
ENSG00000159251	ACTC1	5.489592525	2.974790082
ENSG00000165556	CDX2	5.481499567	-0.37798697
ENSG00000124610	H1-1	5.462059366	2.043143808
ENSG00000064042	LIMCH1	5.452753303	2.648570732
ENSG00000072041	SLC6A15	5.43752248	3.358840608
ENSG00000198417	MT1F	5.431196356	1.382733296
ENSG00000234661	CHL1-AS1	5.412478196	-0.200012363
ENSG00000101311	FERMT1	5.406302732	2.527048485
ENSG00000168702	LRP1B	5.403018075	0.392282711
ENSG00000244342	LINC00698	5.395030626	-0.465857596
ENSG00000136541	ERMN	5.384485463	0.012068649
ENSG00000185924	RTN4RL1	5.369035675	3.1017469
ENSG00000158560	DYNC1I1	5.368856761	2.95797162
ENSG00000273079	GRIN2B	5.367080919	0.015140666
ENSG00000125851	PCSK2	5.332522307	1.887833207
ENSG00000259663	ISL1-DT	5.320557885	-0.12889338
ENSG00000064300	NGFR	5.307495537	1.17683002
ENSG00000203727	SAMD5	5.299995622	2.768561668
ENSG00000188290	HES4	5.299936324	-0.443307659
ENSG00000104321	TRPA1	5.295243207	2.968604896
ENSG00000170925	TEX13B	5.290989857	-0.949211593
ENSG00000135409	AMHR2	5.26744217	-0.854516741
ENSG00000128610	FEZF1	5.260687213	0.784076405
ENSG00000162975	KCNF1	5.257345413	1.998501146
ENSG00000239713	APOBEC3G	5.251447194	3.000208722
ENSG00000163485	ADORA1	5.248718543	2.792102956
ENSG00000149090	PAMR1	5.246549986	0.68999632
ENSG00000148357	HMCN2	5.235289029	1.323361288
ENSG00000182118	FAM89A	5.233499654	4.517577615
ENSG00000175155	YPEL2	5.232498627	4.316996875
ENSG00000171794	UTF1	5.230368355	-0.850464543
ENSG00000104879	CKM	5.207941967	0.361994062
ENSG00000246541	SMARCAD1-DT	5.195872605	-1.104248156
ENSG00000155886	SLC24A2	5.187508478	1.93495186
ENSG00000235910	APOA1-AS	5.182431504	-0.857164053
ENSG00000123560	PLP1	5.179583411	2.227233812
ENSG00000154319	FAM167A	5.167302484	4.01971946
ENSG00000149591	TAGLN	5.145908438	7.096161951
ENSG00000165966	PDZRN4	5.127842836	0.503207181
ENSG00000223764	LINC02593	5.119229568	4.338969962
ENSG00000168621	GDNF	5.117587935	1.843524643
ENSG00000162998	FRZB	5.115597661	4.465121312
ENSG00000082293	COL19A1	5.114194128	-0.450344968
ENSG00000106278	PTPRZ1	5.112345595	5.992599922
ENSG00000151090	THRB	5.093341545	1.366444139
ENSG00000071282	LMCD1	5.092833533	4.0479645
ENSG00000039068	CDH1	5.068567113	6.575660644
ENSG00000238137	ARPC3P2	5.067445177	-0.236593187
ENSG00000138131	LOXL4	5.058328621	1.732994581
ENSG00000170180	GYPA	5.054545342	-1.455594515
ENSG00000007314	SCN4A	5.043097205	-0.262175072
ENSG00000232284	GNG12-AS1	5.034031145	1.685182377
ENSG00000229124	VIM-AS1	5.031150365	6.362237628
ENSG00000159166	LAD1	5.025223575	1.541346863
ENSG00000130600	H19	5.004297982	0.365064115
ENSG00000125848	FLRT3	4.978080106	4.59657578
ENSG00000178235	SLITRK1	4.968893803	-1.582120476
ENSG00000029534	ANK1	4.966706065	1.646735862
ENSG00000000005	TNMD	4.965263825	-0.449558927
ENSG00000166105	GLB1L3	4.958859906	4.004890003
ENSG00000133937	GSC	4.928119996	4.494292535
ENSG00000075673	ATP12A	4.925926136	4.049094676
ENSG00000105880	DLX5	4.922165382	1.606400761
ENSG00000164125	GASK1B	4.919122402	0.123651634
ENSG00000102349	KLF8	4.914785721	6.17085642
ENSG00000169946	ZFPM2	4.873716887	0.87402501
ENSG00000142700	DMRTA2	4.872505065	-1.531408379
ENSG00000013297	CLDN11	4.866901686	5.661145667
ENSG00000130037	KCNA5	4.865280958	-0.063615156
ENSG00000011677	GABRA3	4.853520517	-0.826900164
ENSG00000257345	LINC02413	4.853085317	-1.636854764
ENSG00000169116	PARM1	4.847270758	1.502735643
ENSG00000117834	SLC5A9	4.844759933	0.534595694
ENSG00000106018	VIPR2	4.84129733	3.116965196
ENSG00000189430	NCR1	4.826678924	0.898603922
ENSG00000120659	TNFSF11	4.808496625	-0.807622431
ENSG00000185985	SLITRK2	4.801573212	4.196741052
ENSG00000026025	VIM	4.795491891	9.362825531
ENSG00000166482	MFAP4	4.790970827	5.602221783
ENSG00000128394	APOBEC3F	4.784050806	3.388167155
ENSG00000177108	ZDHHC22	4.78030627	3.434779966
ENSG00000170689	HOXB9	4.763104844	0.434058632
ENSG00000164292	RHOBTB3	4.758155404	8.070347688
ENSG00000105409	ATP1A3	4.721749254	2.061381604
ENSG00000115339	GALNT3	4.717628802	1.658887154
ENSG00000186469	GNG2	4.710992563	3.301118389
ENSG00000130055	GDPD2	4.706090437	0.130583342
ENSG00000176641	RNF152	4.705731287	5.233267487
ENSG00000013293	SLC7A14	4.702208115	3.772084913
ENSG00000165124	SVEP1	4.693776188	3.930675033
ENSG00000237923	LINC02570	4.691252471	-0.05698257
ENSG00000164116	GUCY1A1	4.655864193	-0.445026528
ENSG00000130675	MNX1	4.647123957	-0.242987712
ENSG00000130176	CNN1	4.641809862	3.644337516
ENSG00000134107	BHLHE40	4.631959173	5.822568516
ENSG00000211772	TRBC2	4.621851854	-1.075930274
ENSG00000068831	RASGRP2	4.612849749	-0.889136338
ENSG00000186439	TRDN	4.602247122	2.337423265
ENSG00000143850	PLEKHA6	4.588547969	3.79149467
ENSG00000198483	ANKRD35	4.568672038	-1.653922155
ENSG00000232133	IMPDH1P10	4.568329882	1.237592315
ENSG00000276644	DACH1	4.564862266	2.282834547
ENSG00000061492	WNT8A	4.563490732	-0.98263588
ENSG00000149654	CDH22	4.561444021	0.036646933
ENSG00000132031	MATN3	4.554178213	4.186513967
ENSG00000152229	PSTPIP2	4.544427214	3.870197774
ENSG00000122176	FMOD	4.534076444	0.64235396
ENSG00000137473	TTC29	4.527595808	0.766063516
ENSG00000165072	MAMDC2	4.511508714	0.91311091
ENSG00000157168	NRG1	4.504973436	2.179902562
ENSG00000163735	CXCL5	4.495900735	-0.181502036
ENSG00000170369	CST2	4.483083996	-1.902862719
ENSG00000129654	FOXJ1	4.477711655	-0.677196557
ENSG00000181215	C4orf50	4.442585364	1.649976255
ENSG00000158458	NRG2	4.435895444	-0.275386923
ENSG00000233101	HOXB-AS3	4.428459756	-0.918214181
ENSG00000123080	CDKN2C	4.414329984	-0.478611757
ENSG00000186479	RGS7BP	4.413355334	0.661909931
ENSG00000122694	GLIPR2	4.413278031	5.536717684
ENSG00000264230	ANXA8L1	4.411187766	-0.956195754
ENSG00000249242	TMEM150C	4.395610499	3.956093462
ENSG00000168743	NPNT	4.391196196	-0.693265768
ENSG00000162367	TAL1	4.39022845	-0.760963514
ENSG00000196189	SEMA4A	4.390194113	1.974503192
ENSG00000124493	GRM4	4.386886984	3.87668095
ENSG00000133317	LGALS12	4.386520073	0.483209766
ENSG00000111704	NANOG	4.38019339	5.525645591
ENSG00000139219	COL2A1	4.37697179	5.670574542
ENSG00000173068	BNC2	4.374768441	3.254061817
ENSG00000108511	HOXB6	4.371720475	-0.259663434
ENSG00000164690	SHH	4.364240563	1.23130566
ENSG00000124942	AHNAK	4.359478207	8.003844604
ENSG00000135324	MRAP2	4.356629206	1.07023516
ENSG00000078018	MAP2	4.350721061	2.08058837
ENSG00000214711	CAPN14	4.349830214	-1.054216714
ENSG00000185432	TMT1A	4.347517924	3.662508893
ENSG00000166342	NETO1	4.343919776	2.501395525
ENSG00000233110	SORBS2-AS1	4.341667565	-1.578839619
ENSG00000172164	SNTB1	4.337238117	2.056898233
ENSG00000157502	PWWP3B	4.333691491	1.194402161
ENSG00000174332	GLIS1	4.327109167	0.80744283
ENSG00000158874	APOA2	4.325221814	-1.39658732
ENSG00000152779	SLC16A12	4.310242593	2.08347044
ENSG00000065320	NTN1	4.298707808	7.135702781
ENSG00000130635	COL5A1	4.295462601	8.082296219
ENSG00000153294	ADGRF4	4.289989362	-0.73216667
ENSG00000242902	FLNC-AS1	4.286282204	0.714903025
ENSG00000231412	LINC03078	4.27505926	0.005879175
ENSG00000226539	MLXP1	4.270048206	-0.881947889
ENSG00000165140	FBP1	4.255615433	0.49724649
ENSG00000161638	ITGA5	4.244118	7.510747741
ENSG00000110777	POU2AF1	4.224854749	2.232613555
ENSG00000198670	LPA	4.220911272	-0.930839622
ENSG00000274588	DGKK	4.208605041	1.627343957
ENSG00000154188	ANGPT1	4.16612553	2.066629074
ENSG00000180730	SHISA2	4.16601142	4.197678902
ENSG00000128591	FLNC	4.163065456	6.677041892
ENSG00000070193	FGF10	4.162468263	1.954754414
ENSG00000121871	SLITRK3	4.159114841	1.159166134
ENSG00000187569	DPPA3	4.157513899	-0.869952951
ENSG00000101076	HNF4A	4.150964219	-0.830627932
ENSG00000122733	PHF24	4.146478218	-0.348458431
ENSG00000267696	ERVK-28	4.142606208	-0.791264621
ENSG00000137203	TFAP2A	4.138299543	2.70952959
ENSG00000271601	LIX1L	4.138235753	4.65477464
ENSG00000149596	JPH2	4.129683481	-1.13176471
ENSG00000140835	CHST4	4.128719491	0.873197747
ENSG00000145423	SFRP2	4.125542202	6.143510134
ENSG00000187513	GJA4	4.12321816	0.07296177
ENSG00000152137	HSPB8	4.119420825	3.226333205
ENSG00000149418	ST14	4.107791783	2.891353447
ENSG00000090530	P3H2	4.10611986	8.179299451
ENSG00000248429	GASK1B-AS1	4.098757205	-1.663019777
ENSG00000182667	NTM	4.097530399	0.269948058
ENSG00000198963	RORB	4.096429081	3.398699822
ENSG00000156475	PPP2R2B	4.079796976	2.687012211
ENSG00000256232	LINC02387	4.079438091	-0.704839942
ENSG00000162989	KCNJ3	4.074210258	1.153881092
ENSG00000155897	ADCY8	4.073462293	2.169354986
ENSG00000176907	TCIM	4.073308298	-1.396380828
ENSG00000213694	S1PR3	4.071191586	5.60320825
ENSG00000170011	MYRIP	4.064126633	0.787010526
ENSG00000001626	CFTR	4.052851794	-0.39049225
ENSG00000167600	CYP2S1	4.051243837	4.221914326
ENSG00000197177	ADGRA1	4.046723538	-0.438740062
ENSG00000189129	PLAC9	4.04427939	-0.309359466
ENSG00000116774	OLFML3	4.04168117	2.839203648
ENSG00000186407	CD300E	4.030243261	0.359797399
ENSG00000152936	LMNTD1	4.027523282	1.326418613
ENSG00000158473	CD1D	4.021026482	2.770119498
ENSG00000258086	GPR84-AS1	4.018472545	2.542023449
ENSG00000204264	PSMB8	4.016368659	-1.316285129
ENSG00000112297	CRYBG1	4.015270729	1.601323212
ENSG00000095752	IL11	4.010462356	1.369973833
ENSG00000154553	PDLIM3	3.999142738	3.459554191
ENSG00000106031	HOXA13	3.998714335	-0.055748419
ENSG00000164946	FREM1	3.997950337	4.575183391
ENSG00000125845	BMP2	3.996105314	6.286294228
ENSG00000136014	USP44	3.991923283	4.229129016
ENSG00000163762	TM4SF18	3.990982552	-1.04179202
ENSG00000276231	PIK3R6	3.989195701	-1.261042048
ENSG00000178726	THBD	3.984116847	1.456282173
ENSG00000223572	CKMT1A	3.983752194	-0.690984479
ENSG00000125735	TNFSF14	3.983443161	2.25570844
ENSG00000007372	PAX6	3.980093946	3.180347943
ENSG00000135248	GARIN1B	3.979499219	0.173971272
ENSG00000169783	LINGO1	3.975379675	3.226454589
ENSG00000072163	LIMS2	3.969798549	0.512637379
ENSG00000232021	LEF1-AS1	3.968583135	0.620567435
ENSG00000113430	IRX4	3.96856243	1.028192012
ENSG00000183778	B3GALT5	3.952306009	3.632898642
ENSG00000204267	TAP2	3.942643472	0.128991305
ENSG00000148541	FAM13C	3.941789761	3.40829168
ENSG00000144583	MARCHF4	3.939007219	0.828338586
ENSG00000141314	RHBDL3	3.937643226	2.001234207
ENSG00000183742	MACC1	3.930239278	2.64988026
ENSG00000262619	LINC00621	3.929701635	-0.17866371
ENSG00000122691	TWIST1	3.924738677	-0.015928667
ENSG00000159713	TPPP3	3.919757575	-1.32649578
ENSG00000177807	KCNJ10	3.913640382	1.378959607
ENSG00000166387	PPFIBP2	3.910939205	3.736718464
ENSG00000171643	S100Z	3.879389431	-1.684890055
ENSG00000082482	KCNK2	3.8765307	-1.379253979
ENSG00000166450	PRTG	3.871946716	7.317430091
ENSG00000092051	JPH4	3.867768003	-0.322920979
ENSG00000130182	ZSCAN10	3.863759078	4.247917637
ENSG00000276410	H2BC3	3.862635758	-0.972867467
ENSG00000164483	SAMD3	3.860273153	1.107798088
ENSG00000155816	FMN2	3.858675353	3.642979474
ENSG00000223403	MEG9	3.851044295	0.355989895
ENSG00000163814	CDCP1	3.849416394	2.667134925
ENSG00000244280	ECEL1P2	3.847093052	-1.663192796
ENSG00000106772	PRUNE2	3.844099276	4.438910701
ENSG00000153823	PID1	3.841779137	0.487846142
ENSG00000179796	LRRC3B	3.838704061	0.023588351
ENSG00000175857	GAPT	3.83813103	-1.066793961
ENSG00000117154	IGSF21	3.833881796	0.853366908
ENSG00000092345	DAZL	3.833722358	-1.68287293
ENSG00000170955	CAVIN3	3.819921369	1.801816872
ENSG00000102554	KLF5	3.818302384	3.025749356
ENSG00000130813	SHFL	3.817378298	0.117457181
ENSG00000145721	LIX1	3.816152868	1.469630194
ENSG00000170396	ZNF804A	3.815135864	-1.630578233
ENSG00000167244	IGF2	3.807450948	2.93392376
ENSG00000226869	LHFPL3-AS1	3.806839757	-1.507312679
ENSG00000196104	SPOCK3	3.801139918	1.39521484
ENSG00000168490	PHYHIP	3.79695946	-0.753323101
ENSG00000164761	TNFRSF11B	3.796374366	2.979456145
ENSG00000100095	SEZ6L	3.791961385	3.835205074
ENSG00000164532	TBX20	3.776836848	-0.502558831
ENSG00000159784	FAM131B	3.776316204	2.829561844
ENSG00000128285	MCHR1	3.772266305	-1.058474794
ENSG00000272282	LINC02084	3.77077482	1.183884696
ENSG00000198910	L1CAM	3.769249009	5.974974499
ENSG00000092969	TGFB2	3.755849442	0.927188648
ENSG00000164749	HNF4G	3.753326072	-0.780533604
ENSG00000157851	DPYSL5	3.753001597	3.689742846
ENSG00000225783	MIAT	3.748721888	3.579760083
ENSG00000173868	PHOSPHO1	3.729935459	0.560760242
ENSG00000211448	DIO2	3.728952391	0.791751409
ENSG00000120093	HOXB3	3.72180913	-0.455046634
ENSG00000230535	BASP1P1	3.719855068	-1.324028757
ENSG00000133101	CCNA1	3.708382127	-1.334362064
ENSG00000237289	CKMT1B	3.707537846	-0.942007003
ENSG00000179314	WSCD1	3.701496759	4.145648015
ENSG00000151136	ABTB3	3.687453682	1.815919534
ENSG00000153363	LINC00467	3.687211407	5.655894114
ENSG00000182645	CCDC172	3.675446211	-2.085207967
ENSG00000176928	GCNT4	3.67295763	2.550690775
ENSG00000088926	F11	3.672689983	-1.709623744
ENSG00000063015	SEZ6	3.670623136	1.560482592
ENSG00000249087	ZNF436-AS1	3.668568581	0.297382361
ENSG00000163638	ADAMTS9	3.667519635	4.815747102
ENSG00000182968	SOX1	3.666224683	-0.968302568
ENSG00000125798	FOXA2	3.663004486	4.101065436
ENSG00000196542	SPTSSB	3.662841889	-0.901477632
ENSG00000124313	IQSEC2	3.643482713	3.513160292
